# Viral-mediated Oct4 overexpression and inhibition of Notch signaling synergistically induce neurogenic competence in mammalian Müller glia

**DOI:** 10.1101/2024.09.18.613666

**Authors:** Nguyet Le, Sherine Awad, Isabella Palazzo, Thanh Hoang, Seth Blackshaw

## Abstract

Retinal Müller glia in cold-blooded vertebrates can reprogram into neurogenic progenitors to replace neurons lost to injury, but mammals lack this ability. While recent studies have shown that transgenic overexpression of neurogenic bHLH factors and glial-specific disruption of NFI family transcription factors and Notch signaling induce neurogenic competence in mammalian Müller glia, induction of neurogenesis in wild-type glia has thus far proven elusive. Here, we report that viral-mediated overexpression of the pluripotency factor *Oct4* (*Pou5f1*) induces transdifferentiation of mouse Müller glia into bipolar neurons, and synergistically stimulates glial-derived neurogenesis in parallel with Notch loss of function. Single cell multiomic analysis shows that *Oct4* overexpression leads to widespread changes in gene expression and chromatin accessibility, inducing activity of both the neurogenic transcription factor Rfx4 and the Yamanaka factors Sox2 and Klf4. This study demonstrates that viral-mediated overexpression of Oct4 induces neurogenic competence in retinal Müller glia, identifying mechanisms that could be used in cell-based therapies for treating retinal dystrophies.
