## Supplementary material for "Viral-mediated Oct4 overexpression and inhibition of Notch signaling synergistically induce neurogenic competence in mammalian Müller glia": Table ST6

### Sheet: Sheet1
AAV Constructs	Titre (gc/ml)	Injection volume (μl)
GFAP-mCherry	1.96E^13	2μl/eye
GFAP-Oct4-P2A-mCherry	2.58E^13	2μl/eye
Table ST5: List of AAV constructs used in the study. Columns identify the AAV construct, titre, and injection volume.
