## Supplementary material for "Viral-mediated Oct4 overexpression and inhibition of Notch signaling synergistically induce neurogenic competence in mammalian Müller glia": Table ST7

### Sheet: Sheet1
KEY RESOURCE TABLE
REAGENT or RESOURCE	SOURCE	IDENTIFIER
Antibodies
Chicken anti-GFP	ThermoFisher	A10262, RRID:AB_2534023
Rabbit anti-RFP	Abcam	ab124754, RRID:AB_10971665
Goat anti-RFP	Rockland	200-101-379, RRID:AB_2744552
Goat anti-Otx2	R&D Systems	AF1979, RRID:AB_2157172
Mouse anti-HuC/D	ThermoFisher	A-21271, RRID:AB_221448
Mouse anti-NeuN	Sigma-Aldrich	MAB377, RRID:AB_2298772
Mouse anti-Oct3/4	Santa Cruz	sc-5279, RRID:AB_628051
Rabbit anti-Sox9	Sigma-Aldrich	AB5535, RRID:AB_2239761
Goat anti-Nrl	R&D Systems	AF2945, RRID:AB_2155098
Rabbit anti-Scgn	Biovendor Laboratory Medicine	RD181120100, RRID:AB_2034060
Rabbit anti-Ascl1	Abcam	ab211327, RRID:AB_2924270
Rabbit anti-CaBP5	SynapticSystems	475 002, RRID:AB_2924962
Goat anti-Sox2	R&D Systems	AF2018, RRID:AB_355110
Mouse anti-Isl1	DSHB	40.2D6, RRID:AB_528315
Donkey anti-Chicken 488	Sigma-Aldrich	SAB4600031, RRID:AB_2721061
Donkey anti-Rabbit 568	ThermoFisher	A-10042, RRID:AB_2757564
Donkey anti-Goat 568	ThermoFisher	A11057, RRID:AB_2534104
Donkey anti-Mouse 568	ThermoFisher	A10037, RRID:AB_2534013
Donkey anti-Rat 568	ThermoFisher	A78946, RRID:AB_2910653
Donkey anti-Goat 633	ThermoFisher	A-21082, RRID:AB_2535739
Donkey anti-Rabbit 647	ThermoFisher	A-31573, RRID:AB_2536183
Donkey anti-Mouse 647	ThermoFisher	A-31571, RRID:AB_162542
Critical commercial assays
10x scRNaseq 3′ v3.1	10X Genomics	1000268
10x Multiome ATAC + GEX	10X Genomics	1000283
Click-iT EdU Alexa Fluor 647	ThermoFisher	C10340
Click-iT EdU Pacific Blue	ThermoFisher	C10418
Deposited data
All scRNA-seq, snRNA-seq, and scATAC-seq data	GEO	GSE277390
Software and algorithms
ImageJ/Fiji	https://imagej.net/software/fiji/	N/A
Adobe Illustrator	http://www.adobe.com	v26.5
GraphPad Prism	https://www.graphpad.com/	v10
Cell ranger	10X Genomics	v2.0.2
ArchR	https://github.com/GreenleafLab/ArchR	v1.0.2
Seurat	https://github.com/satijalab/seurat	V5.1.0
